# Benchmarking ultra-high molecular weight DNA preservation methods for long-read and long-range sequencing

**DOI:** 10.1101/2021.07.13.451380

**Authors:** Hollis A. Dahn, Jacquelyn Mountcastle, Jennifer Balacco, Sylke Winkler, Iliana Bista, Anthony D. Schmitt, Olga Vinnere Pettersson, Giulio Formenti, Karen Oliver, Michelle Smith, Wenhua Tan, Anne Kraus, Stephen Mac, Lisa M. Komoroske, Tanya Lama, Andrew J. Crawford, Robert W. Murphy, Samara Brown, Alan F. Scott, Phillip A. Morin, Erich D. Jarvis, Olivier Fedrigo

**Affiliations:** University of Toronto, Toronto, Ontario, Canada; The Rockefeller University, New York, New York, United States; Max Planck Institute of Molecular Cell Biology and Genetics, Dresden, Saxony, Germany; Tree of Life program, Wellcome Sanger Institute, Hinxton, Cambridgeshire, United Kingdom; University of Cambridge, Cambridge, Cambridgeshire, United Kingdom; Arima Genomics, Inc., San Diego, California, United States; National Genomics Infrastructure, SciLifeLab, Uppsala University, Uppsala, Sweden; University of Massachusetts Amherst, Amherst, Massachusetts, United States; Department of Biological Sciences, Universidad de los Andes, Bogotá, 111711, Colombia; Johns Hopkins University, Baltimore, Maryland, United States; Southwest Fisheries Science Center, National Marine Fisheries Service, NOAA, La Jolla, California, United States; Howard Hughes Medical Institute, Chevy Chase, Maryland, United States

**Keywords:** long-read sequencing, genome assembly, tissue preservation, HMW DNA extraction

## Abstract

Studies in vertebrate genomics require sampling from a broad range of tissue types, taxa, and localities. Recent advancements in long-read and long-range genome sequencing have made it possible to produce high-quality chromosome-level genome assemblies for almost any organism. However, adequate tissue preservation for the requisite ultra-high molecular weight DNA (uHMW DNA) remains a major challenge. Here we present a comparative study of preservation methods for field and laboratory tissue sampling, across vertebrate classes and different tissue types. We find that no single method is best for all cases. Instead, the optimal storage and extraction methods vary by taxa, by tissue, and by down-stream application. Therefore, we provide sample preservation guidelines that ensure sufficient DNA integrity and amount required for use with long-read and long-range sequencing technologies across vertebrates. Our best practices generated the uHMW DNA needed for the high-quality reference genomes for Phase 1 of the Vertebrate Genomes Project (VGP), whose ultimate mission is to generate chromosome-level reference genome assemblies of all ∼70,000 extant vertebrate species.
