## Supplemental Table 1 for "Benchmarking ultra-high molecular weight DNA preservation methods for long-read and long-range sequencing"

### Sheet: Supplementary table 1
Lab	Vertebrate.Group	Genus	Species	Individual	Common.Name	Tissue.Type	Preservation.liquid	Temperature.Condition	Input.mass	Elution.volume	Concentration	Total.yield	mass.for.5ug	Yield.per.mass	FL.QC	PFGE.gt145kb.percent	PFGE.le145kb.percent	Femto.perc.1300bp-44999bp	Femto.perc.45kb-165kb	Femto.adjusted.45kb-165kb	FEMTO.run.number	260.280	260.230	Sample.Provider
VGL	Bird	Taeniopygia	guttata		Zebrafinch	Muscle	LN2	FF	33	45	68.4	3.078	53.6062	0.0932727	PFGE, FEMTO	92.69	7.31	33.8	30.7	47.5969	1	1.65	1.04	Jarvis Lab
VGL	Bird	Taeniopygia	guttata		Zebrafinch	Muscle	EtOH	FF	43	45	79.7	3.5865	59.947	0.083407	PFGE, FEMTO	83.25	16.75	33.6	33.8	50.1484	1	1.64	0.94	Jarvis Lab
VGL	Bird	Taeniopygia	guttata		Zebrafinch	Muscle	EtOH	6hr 4C	40	35	122.3	4.2805	46.7235	0.107012	PFGE, FEMTO	85.02	14.98	46.3	33.7	42.125	2	1.66	0.98	Jarvis Lab
VGL	Bird	Taeniopygia	guttata		Zebrafinch	Muscle	EtOH	1wk RT	45	35	97.3	3.4055	66.0696	0.0756778	PFGE, FEMTO	69.9	30.1	40.5	27.3	40.2655	2	1.59	0.89	Jarvis Lab
VGL	Bird	Taeniopygia	guttata		Zebrafinch	Muscle	DNAgard	FF	45	35	72.9	2.5515	88.1834	0.0567	PFGE, FEMTO	81.44	18.56	44.8	29.9	40.0268	1	1.64	1.02	Jarvis Lab
VGL	Bird	Taeniopygia	guttata		Zebrafinch	Muscle	DNAgard	6hr 4C	45	45	62.1	2.7945	80.5153	0.0621	PFGE, FEMTO	75.41	24.59	37.4	35.2	48.4848	2	1.62	0.84	Jarvis Lab
VGL	Bird	Taeniopygia	guttata		Zebrafinch	Muscle	DNAgard	1wk RT	45	45	71.6	3.222	69.8324	0.0716	PFGE, FEMTO	73.96	26.04	39.7	29.4	42.547	2	1.57	0.79	Jarvis Lab
VGL	Bird	Taeniopygia	guttata		Zebrafinch	Blood	LN2	FF	27	45	373	16.785	8.0429	0.621667	PFGE, FEMTO	87.78	12.22	41.1	30.5	42.5978	1	1.87	2.31	Jarvis Lab
VGL	Bird	Taeniopygia	guttata		Zebrafinch	Blood	None	6hr 4C	27	45	172.7	7.7715	17.3712	0.287833	PFGE, FEMTO	88.52	11.48	58.5	24.7	29.6875	1	1.82	2.01	Jarvis Lab
VGL	Bird	Taeniopygia	guttata		Zebrafinch	Blood	EtOH	FF	27	45	561.3	25.2585	5.34474	0.9355	PFGE, FEMTO	88.65	11.35	28.9	30.3	51.1824	1	1.87	2.31	Jarvis Lab
VGL	Bird	Taeniopygia	guttata		Zebrafinch	Blood	EtOH	6hr 4C	27	45	440.7	19.8315	6.80735	0.7345	PFGE, FEMTO	92.21	7.79	32.1	31.7	49.6865	1	1.84	2.18	Jarvis Lab
VGL	Bird	Taeniopygia	guttata		Zebrafinch	Blood	EtOH	1wk RT	27	45	303	13.635	9.90099	0.505	PFGE, FEMTO	92.07	7.93	33	30.1	47.7021	1	1.84	2.19	Jarvis Lab
VGL	Bird	Taeniopygia	guttata		Zebrafinch	Blood	DNAgard	FF	27	80	211.7	16.936	7.97119	0.627259	PFGE, FEMTO	84.61	15.39	39.3	34.2	46.5306	1	1.85	2.34	Jarvis Lab
VGL	Bird	Taeniopygia	guttata		Zebrafinch	Blood	DNAgard	6hr 4C	27	50	158.7	7.935	17.0132	0.293889	PFGE, FEMTO	86.29	13.71	41.3	37.5	47.5888	1	1.84	2.23	Jarvis Lab
VGL	Bird	Taeniopygia	guttata		Zebrafinch	Blood	DNAgard	1wk RT	27	60	219	13.14	10.274	0.486667	PFGE, FEMTO	87.19	12.81	38.3	41.4	51.9448	1	1.84	2.34	Jarvis Lab
VGL	Reptile	Lepidochelys	kempii	KT_2	Kemp's Ridley Sea Turtle	RBCs	LN2	FF	27	70	228.967	16.0277	8.42294	0.593617	PFGE	90.16	9.84					1.88	2.31	Lisa Komoroske
VGL	Reptile	Lepidochelys	kempii	KT_2	Kemp's Ridley Sea Turtle	RBCs	EtOH	FF	27	50	30.3333	1.51667	89.011	0.0561728	PFGE	91.32	8.68					1.83	2.1	Lisa Komoroske
VGL	Reptile	Lepidochelys	kempii	KT_2	Kemp's Ridley Sea Turtle	RBCs	DNAgard	FF	54	50	22.2667	1.11333	242.515	0.0206173	PFGE	87.39	12.61					1.82	1.77	Lisa Komoroske
VGL	Reptile	Lepidochelys	kempii	KT_2	Kemp's Ridley Sea Turtle	RBCs	None	6hr 4C	27	60	61.63	3.6978	36.5082	0.136956	PFGE	91.54	8.46					1.85	2.23	Lisa Komoroske
VGL	Reptile	Lepidochelys	kempii	KT_2	Kemp's Ridley Sea Turtle	RBCs	EtOH	6hr 4C	27	65	349.67	22.7285	5.93967	0.841798	PFGE	88.52	11.48					1.83	2.04	Lisa Komoroske
VGL	Reptile	Lepidochelys	kempii	KT_2	Kemp's Ridley Sea Turtle	RBCs	DNAgard	6hr 4C	27	80	239.67	19.1736	7.04093	0.710133	PFGE	88.01	11.99					1.84	2.09	Lisa Komoroske
VGL	Reptile	Lepidochelys	kempii	KT_2	Kemp's Ridley Sea Turtle	RBCs	EtOH	1wk RT	27	60	319.667	19.18	7.03858	0.71037	PFGE	89.28	10.72					1.86	2.25	Lisa Komoroske
VGL	Reptile	Lepidochelys	kempii	KT_2	Kemp's Ridley Sea Turtle	RBCs	None	1wk RT	27	50	405.7	20.3	6.65025	0.751852	PFGE	78.93	21.07					1.81	1.9	Lisa Komoroske
VGL	Reptile	Lepidochelys	kempii	KT_2	Kemp's Ridley Sea Turtle	RBCs	DNAgard	1wk RT	27	25	28	0.7	192.857	0.0259259	PFGE	69.39	30.61					1.71	0.82	Lisa Komoroske
VGL	Reptile	Lepidochelys	kempii	KT_2	Kemp's Ridley Sea Turtle	RBCs	None	5mon RT	27	50	150.7	7.535	17.9164	0.279074	PFGE	82.51	17.49					1.82	1.84	Lisa Komoroske
VGL	Reptile	Lepidochelys	kempii	KT_2	Kemp's Ridley Sea Turtle	RBCs	EtOH	5mon RT	27	60	115.67	6.9402	19.4519	0.257044	PFGE	87.26	12.74					1.81	2.06	Lisa Komoroske
VGL	Reptile	Lepidochelys	kempii	KT_2	Kemp's Ridley Sea Turtle	RBCs	DNAgard	5mon RT	27	50	96.3	4.815	28.0374	0.178333	PFGE	79.36	20.64					1.82	1.94	Lisa Komoroske
VGL	Reptile	Lepidochelys	kempii	KT_3	Kemp's Ridley Sea Turtle	RBCs	LN2	FF	27	65	242.51	15.7631	8.56428	0.58382	PFGE, FEMTO	94.53	5.47	28.6	18.9	39.7895	5	1.85	2.19	Lisa Komoroske
VGL	Reptile	Lepidochelys	kempii	KT_3	Kemp's Ridley Sea Turtle	RBCs	EtOH	FF	27	45	214.7	9.6615	13.973	0.357833	PFGE	95.66	4.34					1.85	2.17	Lisa Komoroske
VGL	Reptile	Lepidochelys	kempii	KT_3	Kemp's Ridley Sea Turtle	RBCs	DNAgard	FF	27	45	124.5	5.6025	24.0964	0.2075	PFGE	88.61	11.39	46.2	3.9	7.78443	5	1.82	2.04	Lisa Komoroske
VGL	Reptile	Lepidochelys	kempii	KT_3	Kemp's Ridley Sea Turtle	RBCs	None	6hr 4C	27	70	14.97	1.0479	128.829	0.0388111	PFGE, FEMTO	94.63	5.37	19	14.3	42.9429	5	1.85	2.21	Lisa Komoroske
VGL	Reptile	Lepidochelys	kempii	KT_3	Kemp's Ridley Sea Turtle	RBCs	EtOH	6hr 4C	27	40	296.8	11.872	11.3713	0.439704	PFGE, FEMTO	94.14	5.86	22.4	27.9	55.4672	5	1.82	2.04	Lisa Komoroske
VGL	Reptile	Lepidochelys	kempii	KT_3	Kemp's Ridley Sea Turtle	RBCs	DNAgard	6hr 4C	27	40	507.67	20.3068	6.64802	0.752104	PFGE, FEMTO	86.29	13.71	27.6	24.7	47.2275	5	1.8	1.89	Lisa Komoroske
VGL	Reptile	Lepidochelys	kempii	KT_3	Kemp's Ridley Sea Turtle	RBCs	None	1wk RT	27	45	33.53	1.50885	89.4721	0.0558833	PFGE, FEMTO	55.35	44.65	36	24.5	40.4959	5	1.83	2.11	Lisa Komoroske
VGL	Reptile	Lepidochelys	kempii	KT_3	Kemp's Ridley Sea Turtle	RBCs	EtOH	1wk RT	27	60	439.7	26.382	5.11713	0.977111	PFGE, FEMTO	92.09	7.91	26.5	26.2	49.7154	5	1.8	1.88	Lisa Komoroske
VGL	Reptile	Lepidochelys	kempii	KT_3	Kemp's Ridley Sea Turtle	RBCs	DNAgard	1wk RT	27	50	52.23	2.6115	51.6944	0.0967222	PFGE, FEMTO	62.6	37.4	25.6	27.7	51.97	5	1.76	1.26	Lisa Komoroske
VGL	Reptile	Lepidochelys	kempii	KT_3	Kemp's Ridley Sea Turtle	RBCs	None	5mon RT	27	45	53.37	2.40165	56.2114	0.08895	PFGE, FEMTO	55.35	44.65	72.7	10.7	12.8297	5	1.77	1.74	Lisa Komoroske
VGL	Reptile	Lepidochelys	kempii	KT_3	Kemp's Ridley Sea Turtle	RBCs	EtOH	5mon RT	27	55	209.5	11.5225	11.7162	0.426759	PFGE, FEMTO	92.23	7.77	35.8	25.9	41.9773	5	1.81	2.12	Lisa Komoroske
VGL	Reptile	Lepidochelys	kempii	KT_3	Kemp's Ridley Sea Turtle	RBCs	DNAgard	5mon RT	27	45	57.1	2.5695	52.5394	0.0951667	PFGE	75.64	24.36					1.72	1.38	Lisa Komoroske
VGL	Reptile	Lepidochelys	kempii	KT_1	Kemp's Ridley Sea Turtle	RBCs	LN2	FF	27	50	1076	53.8	2.50929	1.99259								1.82	2.4	Lisa Komoroske
VGL	Reptile	Lepidochelys	kempii	KT_1	Kemp's Ridley Sea Turtle	RBCs	EtOH	FF	27	40	602.3	24.092	5.60352	0.892296								1.8	2.08	Lisa Komoroske
VGL	Reptile	Lepidochelys	kempii	KT_1	Kemp's Ridley Sea Turtle	RBCs	DNAgard	FF	27	50	144	7.2	18.75	0.266667								1.8	1.72	Lisa Komoroske
VGL	Reptile	Lepidochelys	kempii	KT_1	Kemp's Ridley Sea Turtle	RBCs	EtOH	6hr 4C	27	50	279.2	13.96	9.67049	0.517037								1.85	2.3	Lisa Komoroske
VGL	Reptile	Lepidochelys	kempii	KT_1	Kemp's Ridley Sea Turtle	RBCs	DNAgard	6hr 4C	27	55	264	14.52	9.29752	0.537778								1.84	2.2	Lisa Komoroske
VGL	Reptile	Chrysemys	picta		Painted Turtle	Blood	LN2	FF	27	55	506.67	27.8669	4.84447	1.03211	PFGE, FEMTO	72.06	27.94	24.9	30.4	54.9729	3	1.82	2.06	Hollis Dahn
VGL	Reptile	Chrysemys	picta		Painted Turtle	Blood	None	6hr 4C	27	55	99.23	5.45765	24.7359	0.202135	PFGE, FEMTO	65.52	34.48	36.3	21.8	37.5215	3	1.78	1.55	Hollis Dahn
VGL	Reptile	Chrysemys	picta		Painted Turtle	Blood	DMSO	6hr 4C	27	40	175.67	7.0268	19.2122	0.260252	PFGE, FEMTO	83.65	16.35	25.5	23.1	47.5309	4	1.76	1.91	Hollis Dahn
VGL	Reptile	Chrysemys	picta		Painted Turtle	Blood	DNAgard	6hr 4C	27	40	44.83	1.7932	75.2844	0.0664148	PFGE, FEMTO	72.97	27.03	17.1	29.6	63.3833	4	1.76	1.73	Hollis Dahn
VGL	Reptile	Chrysemys	picta		Painted Turtle	Blood	EtOH	1wk 4C	27	55	913.33	50.2332	2.68747	1.86049	PFGE, FEMTO	83.82	16.18	17.9	37.6	67.7477	3	1.84	2.23	Hollis Dahn
VGL	Reptile	Chrysemys	picta		Painted Turtle	Blood	DMSO	1wk 4C	27	55	215.03	11.8266	11.4149	0.438024	PFGE, FEMTO	75.68	24.32	29.1	34.9	54.5312	3	1.74	1.91	Hollis Dahn
VGL	Reptile	Chrysemys	picta		Painted Turtle	Blood	DNAgard	1wk 4C	27	75	90.53	6.78975	19.8829	0.251472	PFGE, FEMTO	70.44	29.56	21.2	47.9	69.3198	3	1.8	1.89	Hollis Dahn
VGL	Reptile	Chrysemys	picta		Painted Turtle	Blood	EtOH	1wk RT	27	60	80.83	4.8498	27.8362	0.179622	PFGE, FEMTO	84.19	15.81	19.2	31.9	62.4266	3	1.82	2.08	Hollis Dahn
VGL	Reptile	Chrysemys	picta		Painted Turtle	Blood	DMSO	1wk RT	27	50	88.2	4.41	30.6122	0.163333	PFGE, FEMTO	75.76	24.24	17.2	35.9	67.6083	3	1.74	1.75	Hollis Dahn
VGL	Reptile	Chrysemys	picta		Painted Turtle	Blood	DNAgard	1wk RT	27	48	21.27	1.02096	132.228	0.0378133	PFGE, FEMTO	34.7	65.3	20.3	45.5	69.1489	3	1.72	1.37	Hollis Dahn
VGL	Reptile	Chrysemys	picta		Painted Turtle	Blood	EtOH	6hr 4C	27	60	507.33	30.4398	4.43498	1.1274	PFGE, FEMTO	88.14	11.86	19.5	28	58.9474	4	1.84	2.22	Hollis Dahn
VGL	Reptile	Chrysemys	picta		Painted Turtle	Muscle	LN2	FF	29	65	2.48	0.1612	899.504	0.00555862	PFGE, FEMTO	69.99	30.01	14.8	49.3	76.9111	2	1.97	1.15	Hollis Dahn
VGL	Reptile	Chrysemys	picta		Painted Turtle	Muscle	EtOH	1wk 4C	30	60	3.07	0.1842	814.332	0.00614	PFGE, FEMTO	72.15	27.85	4.9	11.8	70.6587	2	1.77	0.85	Hollis Dahn
VGL	Reptile	Chrysemys	picta		Painted Turtle	Muscle	DMSO	1wk 4C	29	60	2.22	0.1332	1088.59	0.0045931	PFGE, FEMTO	71.28	28.72	9.9	21.8	68.7697	2	1.82	1.04	Hollis Dahn
VGL	Reptile	Chrysemys	picta		Painted Turtle	Muscle	DNAgard	1wk 4C	27	65	9.27	0.60255	224.048	0.0223167	PFGE, FEMTO	72.65	27.35	26.7	38.8	59.2366	2	1.75	1.15	Hollis Dahn
VGL	Reptile	Chrysemys	picta		Painted Turtle	Muscle	EtOH	1wk RT	22	60	6.68	0.4008	274.451	0.0182182	PFGE, FEMTO	81.58	18.42	23.7	46.3	66.1429	2	1.65	1.27	Hollis Dahn
VGL	Reptile	Chrysemys	picta		Painted Turtle	Muscle	DMSO	1wk RT	27	50	9.65	0.4825	279.793	0.0178704	PFGE, FEMTO	85.21	14.79	11.3	52.5	82.2884	2	1.84	1.62	Hollis Dahn
VGL	Reptile	Chrysemys	picta		Painted Turtle	Muscle	DNAgard	1wk RT	23	60	26.5	1.59	72.327	0.0691304	PFGE, FEMTO	78.32	21.68	21.4	52.8	71.159	2	1.74	1.29	Hollis Dahn
VGL	Reptile	Chrysemys	picta		Painted Turtle	Muscle	EtOH	6hr 4C	25	65	9.53	0.61945	201.792	0.024778	PFGE, FEMTO	83.78	16.22	22.5	19.9	46.934	3	1.72	1.21	Hollis Dahn
VGL	Reptile	Chrysemys	picta		Painted Turtle	Muscle	DMSO	6hr 4C	24	60	3.15	0.189	634.921	0.007875	PFGE, FEMTO	71.23	28.77	18	25.1	58.2367	3	1.68	0.99	Hollis Dahn
VGL	Reptile	Chrysemys	picta		Painted Turtle	Muscle	DNAgard	6hr 4C	22	55	15.43	0.84865	129.618	0.038575	PFGE, FEMTO	83.36	16.64	19.7	48.7	71.1988	3	1.71	1.41	Hollis Dahn
VGL	Amphibian	Lithobates	catesbeianus		Bullfrog	Muscle	LN2	FF	35	65	8.61	0.56	312.5	0.016	PFGE	89.47	10.53	28.9	38.1	56.8657	6	1.61	0.86	Hollis Dahn
VGL	Amphibian	Lithobates	catesbeianus		Bullfrog	Muscle	EtOH	1wk 4C	41	40	34.6	1.38	148.551	0.0336585	PFGE	88.83	11.17	37.7	45	54.4135	6	1.72	1.44	Hollis Dahn
VGL	Amphibian	Lithobates	catesbeianus		Bullfrog	Muscle	DMSO	1wk 4C	27	58	1.04	0.06	2250	0.00222222				20.4	38.5	65.365	6	0.68	0.21	Hollis Dahn
VGL	Amphibian	Lithobates	catesbeianus		Bullfrog	Muscle	DNAgard	1wk 4C	26	70	10.37	0.73	178.082	0.0280769	PFGE	80.03	19.97	34.5	42.1	54.9608	6	1.46	0.73	Hollis Dahn
VGL	Amphibian	Lithobates	catesbeianus		Bullfrog	Muscle	EtOH	1wk RT	37	70	3.89	0.27	685.185	0.0072973	PFGE	83.83	16.17	28.6	39.5	58.0029	6	1.61	0.69	Hollis Dahn
VGL	Amphibian	Lithobates	catesbeianus		Bullfrog	Muscle	DMSO	1wk RT	25	45	6.94	0.31	403.226	0.0124	PFGE	88.53	11.47	23.9	34.3	58.9347	6	1.59	0.64	Hollis Dahn
VGL	Amphibian	Lithobates	catesbeianus		Bullfrog	Muscle	DNAgard	1wk RT	27	65	6.75	0.44	306.818	0.0162963	PFGE	73.59	26.41	49.5	28.8	36.7816	6	1.61	0.99	Hollis Dahn
VGL	Amphibian	Lithobates	catesbeianus		Bullfrog	Muscle	EtOH	6hr 4C	17	60	4.75	0.29	293.103	0.0170588	PFGE	87.84	12.16	22.4	37.4	62.5418	6	1.38	0.43	Hollis Dahn
VGL	Amphibian	Lithobates	catesbeianus		Bullfrog	Muscle	DMSO	6hr 4C	26	70	1.48	0.1	1300	0.00384615				35.4	40.2	53.1746	6	1.16	0.22	Hollis Dahn
VGL	Amphibian	Lithobates	catesbeianus		Bullfrog	Muscle	DNAgard	6hr 4C	22	75	3.1	0.23	478.261	0.0104545	PFGE	83.36	16.64	35	39.5	53.0201	6	1.36	0.61	Hollis Dahn
VGL	Amphibian	Lithobates	catesbeianus		Bullfrog	Blood	LN2	FF	27	80	277.67	22.21	6.07834	0.822593	PFGE	82.9	17.1	34.3	35.4	50.7891	6	1.83	2.3	Hollis Dahn
VGL	Amphibian	Lithobates	catesbeianus		Bullfrog	Blood	None	1wk 4C	27	95	726.67	69.03	1.95567	2.55667	PFGE	74.44	25.56	22.5	41.4	64.7887	7	1.85	2.35	Hollis Dahn
VGL	Amphibian	Lithobates	catesbeianus		Bullfrog	Blood	EtOH	1wk 4C	27	60	558.33	33.5	4.02985	1.24074	PFGE	83.01	16.99	36.9	40	52.0156	7	1.84	2.2	Hollis Dahn
VGL	Amphibian	Lithobates	catesbeianus		Bullfrog	Blood	DMSO	1wk 4C	27	76	549.33	41.75	3.23353	1.5463	PFGE	87.47	12.53	20.2	43	68.038	7	1.79	2.22	Hollis Dahn
VGL	Amphibian	Lithobates	catesbeianus		Bullfrog	Blood	DNAgard	1wk 4C	27	90	42.1	3.79	35.6201	0.14037	PFGE	69.68	30.32	19.3	50	72.1501	7	1.75	2.24	Hollis Dahn
VGL	Amphibian	Lithobates	catesbeianus		Bullfrog	Blood	None	1wk RT	27	56	606.67	33.97	3.97409	1.25815	PFGE	85.09	14.91	27.4	40	59.3472	7	1.84	2.22	Hollis Dahn
VGL	Amphibian	Lithobates	catesbeianus		Bullfrog	Blood	EtOH	1wk RT	27	60	160.1	9.61	14.0479	0.355926	PFGE	73.46	26.54					1.83	2.19	Hollis Dahn
VGL	Amphibian	Lithobates	catesbeianus		Bullfrog	Blood	DMSO	1wk RT	27	55	174	9.57	14.1066	0.354444	PFGE	75.74	24.26	23.7	43.1	64.521	7	1.82	2.13	Hollis Dahn
VGL	Amphibian	Lithobates	catesbeianus		Bullfrog	Blood	DNAgard	1wk RT	27	60	357	21.42	6.30252	0.793333	PFGE	87.58	12.42					1.84	2.04	Hollis Dahn
VGL	Amphibian	Lithobates	catesbeianus		Bullfrog	Blood	None	6hr 4C	27	70	430	30.1	4.48505	1.11481	PFGE	85.92	14.08	24.7	35.1	58.6957	7	1.84	2.32	Hollis Dahn
VGL	Amphibian	Lithobates	catesbeianus		Bullfrog	Blood	EtOH	6hr 4C	27	60	568	34.08	3.96127	1.26222	PFGE	86.93	13.07	19.3	39.8	67.3435	7	1.83	2.18	Hollis Dahn
VGL	Amphibian	Lithobates	catesbeianus		Bullfrog	Blood	DMSO	6hr 4C	27	52	270	14.04	9.61538	0.52	PFGE	86.14	13.86	21.8	40	64.7249	7	1.82	2.06	Hollis Dahn
VGL	Amphibian	Lithobates	catesbeianus		Bullfrog	Blood	DNAgard	6hr 4C	27	43	58.87	2.53	53.3597	0.0937037	PFGE	72.61	27.39	21.4	41	65.7051	8	1.86	1.65	Hollis Dahn
MPI-CBG	Mammal	Mus	musculus		House Mouse	Muscle	DNAgard	1wk 4C	22	63	9.9	0.62	177.419	0.0281818	PFGE, FEMTO	75.51	24.49	8.5	10	54.0541	10	2.14	1.61	BMS
MPI-CBG	Mammal	Mus	musculus		House Mouse	Muscle	DNAgard	1wk RT	24	118	6	0.71	169.014	0.0295833	PFGE, FEMTO	63.61	36.39	44.9	22	32.8849	9	1.63	1.35	BMS
MPI-CBG	Mammal	Mus	musculus		House Mouse	Muscle	DNAgard	1wk 37C	29	44	11.7	0.51	284.314	0.0175862	PFGE, FEMTO	26.72	73.28	61.6	21	25.4237	9	1.95	2.26	BMS
MPI-CBG	Mammal	Mus	musculus		House Mouse	Muscle	DMSO	1wk 4C	31	30	40	1.2	129.167	0.0387097	PFGE, FEMTO	89.27	10.73	5.8	21.9	79.0614	10	1.69	1	BMS
MPI-CBG	Mammal	Mus	musculus		House Mouse	Muscle	DMSO	1wk RT	34	95	10	0.95	178.947	0.0279412	PFGE, FEMTO	77.15	22.85	14.5	31.1	68.2018	9	1.62	1.31	BMS
MPI-CBG	Mammal	Mus	musculus		House Mouse	Muscle	DMSO	1wk 37C	22	77	18.1	1.39	79.1367	0.0631818	PFGE, FEMTO	73.31	26.69	14.5	27.7	65.6398	9	1.62	0.7	BMS
MPI-CBG	Mammal	Mus	musculus		House Mouse	Muscle	EtOH	1wk 4C	25	40	32	1.28	97.6562	0.0512	PFGE, FEMTO	90.6	9.4	19.5	28.5	59.375	10	1.88	1.97	BMS
MPI-CBG	Mammal	Mus	musculus		House Mouse	Muscle	EtOH	1wk RT	32	105	16.8	1.76	90.9091	0.055	PFGE, FEMTO	65.82	34.18	54.7	22.7	29.3282	9	1.74	1.49	BMS
MPI-CBG	Mammal	Mus	musculus		House Mouse	Muscle	EtOH	1wk 37C	23	95	19.9	1.89	60.8466	0.0821739	PFGE	53.92	46.08	45.1	32	41.5045	9	1.86	1.76	BMS
MPI-CBG	Mammal	Mus	musculus		House Mouse	Muscle	AllProtect	1wk 4C	26	89	2.1	0.19	684.211	0.00730769	FEMTO			20.8	14.5	41.0765	10	1.79	1.39	BMS
MPI-CBG	Mammal	Mus	musculus		House Mouse	Muscle	AllProtect	1wk RT	26	80	20.3	1.62	80.2469	0.0623077	PFGE, FEMTO	82.81	17.19	15.7	9.2	36.9478	9	1.62	1.01	BMS
MPI-CBG	Mammal	Mus	musculus		House Mouse	Muscle	AllProtect	1wk 37C	28	95	27	2.57	54.4747	0.0917857	PFGE	71.52	28.48	14.4	7.8	35.1351	9	1.78	1.24	BMS
MPI-CBG	Mammal	Mus	musculus		House Mouse	Muscle	LN2	FF	28	89	25.2	2.24	62.5	0.08	PFGE, FEMTO	95.48	4.52	1.8	20.2	91.8182	9	1.65	0.97	BMS
MPI-CBG	Mammal	Mus	musculus		House Mouse	Spleen	LN2	FF	8	75	40.9	3.1	12.9032	0.3875	PFGE	80.5	19.5					1.87	1.88	BMS
MPI-CBG	Mammal	Mus	musculus		House Mouse	Spleen	DNAgard	16hr 4C	8	105	31.8	3.3	12.1212	0.4125	PFGE	62.13	37.87					1.93	2.24	BMS
MPI-CBG	Mammal	Mus	musculus		House Mouse	Spleen	DMSO	16hr 4C	8	80												3.39	0.5	BMS
MPI-CBG	Mammal	Mus	musculus		House Mouse	Spleen	EtOH	16hr 4C	8	250	18.3	4.6	8.69565	0.575	PFGE	86	14					1.89	1.79	BMS
MPI-CBG	Mammal	Mus	musculus		House Mouse	Spleen	AllProtect	16hr 4C	8	110	23.7	2.6	15.3846	0.325	PFGE	94.04	5.96					1.83	1.93	BMS
MPI-CBG	Fish	Danio	rerio		Zebrafish	Body	LN2	FF	30	200	25.7	5.14	29.1829	0.171333	PFGE	86.93	13.07					1.68	1.43	Iliana Bista
MPI-CBG	Fish	Danio	rerio		Zebrafish	Body	DNAgard	16hr 4C	24	120	26.8	3.22	37.2671	0.134167	PFGE	75.88	24.12					1.56	1.2	Iliana Bista
MPI-CBG	Fish	Danio	rerio		Zebrafish	Body	DMSO	16hr 4C	32	110	28.2	3.1	51.6129	0.096875	PFGE	67.07	32.93					1.68	1.28	Iliana Bista
MPI-CBG	Fish	Danio	rerio		Zebrafish	Body	EtOH	16hr 4C	31	200	33.8	6.76	22.929	0.218065	PFGE	80.72	19.28					1.7	1.2	Iliana Bista
MPI-CBG	Fish	Danio	rerio		Zebrafish	Body	AllProtect	16hr 4C	34	200	25.8	5.16	32.9457	0.151765	PFGE	64	36					1.78	1.2	Iliana Bista
Sanger	Fish	Danio	rerio		Zebrafish	Muscle	LN2	FF	12	70	69.8	4.886	12.28	0.407167	FEMTO			17.7	7.9	30.8594	17	1.8	0.36	Iliana Bista
Sanger	Fish	Danio	rerio		Zebrafish	Ovary	LN2	FF	37	45	8.62	0.3879	476.927	0.0104838	FEMTO			7.1	24	77.1704	12			Iliana Bista
Sanger	Fish	Danio	rerio		Zebrafish	Ovary	EtOH	1d 4C	33	50	53.4	2.67	61.7978	0.0809091	FEMTO			48.7	30.4	38.4324	12	1.9	0.16	Iliana Bista
Sanger	Fish	Danio	rerio		Zebrafish	Ovary	DNAgard	1d 4C	48	45	8.6	0.387	620.155	0.0080625	FEMTO			51.2	29.5	36.5551	12	1.64	0.4	Iliana Bista
Sanger	Fish	Danio	rerio		Zebrafish	Ovary	DMSO	1d 4C	44	50	68.2	3.41	64.5161	0.0775	FEMTO			50.3	17.1	25.3709	12	1.58	0.56	Iliana Bista
Sanger	Fish	Danio	rerio		Zebrafish	Ovary	DMSO	1d RT	22	45	15.3	0.6885	159.768	0.0312955	FEMTO			18.1	54.7	75.1374	14	1.65	0.9	Iliana Bista
Sanger	Fish	Danio	rerio		Zebrafish	Ovary	RNAlater	1d RT	27	48	102	4.896	27.5735	0.181333	FEMTO			33.5	34.6	50.8076	14	1.4	0.84	Iliana Bista
Sanger	Fish	Danio	rerio		Zebrafish	Ovary	EtOH	1d RT	12	50	23.6	1.18	50.8475	0.0983333	FEMTO			12.6	19	60.1266	14	1.62	0.96	Iliana Bista
Sanger	Fish	Danio	rerio		Zebrafish	Ovary	DNAgard	1d RT	31	45	67.2	3.024	51.2566	0.0975484	FEMTO			16.5	30.6	64.9682	13	1.73	1.08	Iliana Bista
Sanger	Fish	Danio	rerio		Zebrafish	Muscle	DMSO	1d RT	20	40	2.06	0.0824	1213.59	0.00412	FEMTO			24.6	59	70.5742	14	1.56	0.27	Iliana Bista
Sanger	Fish	Danio	rerio		Zebrafish	Muscle	RNAlater	1d RT	39	45	16.5	0.7425	262.626	0.0190385	FEMTO			55.4	34	38.0313	14	1.56	0.63	Iliana Bista
Sanger	Fish	Danio	rerio		Zebrafish	Muscle	EtOH	1d RT	16	45	31.2	1.404	56.9801	0.08775	FEMTO			51.2	35.4	40.8776	14	1.64	0.55	Iliana Bista
Sanger	Fish	Danio	rerio		Zebrafish	Muscle	DNAgard	1d RT	83	47	68.2	3.2054	129.469	0.0386193	FEMTO			54.1	36.5	40.287	14	1.66	1	Iliana Bista
Sanger	Fish	Danio	rerio		Zebrafish	Ovary	DMSO	1wk RT	34	60	290	17.4	9.77011	0.511765	FEMTO			56	24.4	30.3483	15	1.55	0.76	Iliana Bista
Sanger	Fish	Danio	rerio		Zebrafish	Ovary	RNAlater	1wk RT	17	50	115	5.75	14.7826	0.338235	FEMTO			50	32.6	39.4673	15	1.88	1.49	Iliana Bista
Sanger	Fish	Danio	rerio		Zebrafish	Ovary	EtOH	1wk RT	19	55	40.8	2.244	42.3351	0.118105	FEMTO			27.3	33.2	54.876	15	1.42	0.87	Iliana Bista
Sanger	Fish	Danio	rerio		Zebrafish	Ovary	DNAgard	1wk RT	49	50	160	8	30.625	0.163265	FEMTO			26.2	24.2	48.0159	15	1.42	0.85	Iliana Bista
Sanger	Fish	Danio	rerio		Zebrafish	Muscle	DMSO	1wk RT	17	60	14.3	0.858	99.0676	0.0504706	FEMTO			49	27.9	36.2809	15	1.69	0.43	Iliana Bista
Sanger	Fish	Danio	rerio		Zebrafish	Muscle	RNAlater	1wk RT	31	58	27	1.566	98.9783	0.0505161	FEMTO			62.9	18.6	22.8221	15	1.44	0.73	Iliana Bista
Sanger	Fish	Danio	rerio		Zebrafish	Muscle	EtOH	1wk RT	24	55	7.3	0.4015	298.879	0.0167292	FEMTO			63.7	22.5	26.1021	15	1.62	0.4	Iliana Bista
Sanger	Fish	Danio	rerio		Zebrafish	Muscle	DNAgard	1wk RT	40	50	34.2	1.71	116.959	0.04275	FEMTO			54.6	20.1	26.9076	15	1.65	0.92	Iliana Bista
Sanger	Fish	Danio	rerio		Zebrafish	Ovary	DMSO	4wk RT	19	35	64	2.24	42.4107	0.117895	FEMTO			37.4	16.7	30.8688	16	1.56	0.96	Iliana Bista
Sanger	Fish	Danio	rerio		Zebrafish	Ovary	RNAlater	4wk RT	50	35	160	5.6	44.6429	0.112	FEMTO			73.3	14.5	16.5148	16	1.43	0.81	Iliana Bista
Sanger	Fish	Danio	rerio		Zebrafish	Ovary	EtOH	4wk RT	34	40	67	2.68	63.4328	0.0788235	FEMTO			43.3	23.6	35.2765	16	1.53	0.96	Iliana Bista
Sanger	Fish	Danio	rerio		Zebrafish	Ovary	DNAgard	4wk RT	70	52	118	6.136	57.0404	0.0876571	FEMTO			45.3	20.2	30.8397	16	1.56	0.94	Iliana Bista
Sanger	Fish	Danio	rerio		Zebrafish	Muscle	DMSO	4wk RT	40	45	18.4	0.828	241.546	0.0207	FEMTO			46.3	16.3	26.0383	16	1.55	0.57	Iliana Bista
Sanger	Fish	Danio	rerio		Zebrafish	Muscle	RNAlater	4wk RT	44	50	25	1.25	176	0.0284091	FEMTO			75.4	14.2	15.8482	16	1.49	0.64	Iliana Bista
Sanger	Fish	Danio	rerio		Zebrafish	Muscle	EtOH	4wk RT	36	55	1.86	0.1023	1759.53	0.00284167	FEMTO						16	1.52	0.42	Iliana Bista
Sanger	Fish	Danio	rerio		Zebrafish	Muscle	DNAgard	4wk RT	97	45	59.2	2.664	182.057	0.0274639	FEMTO			51.5	19	26.9504	16	1.47	0.77	Iliana Bista
