## Supplemental Table 2 for "Benchmarking ultra-high molecular weight DNA preservation methods for long-read and long-range sequencing"

### Sheet: Sheet1
yield		Df	Sum Sq	Mean Sq	F value	Pr(>F)	Sig	PctExp
	Preservation.liquid	6	36.225	6.038	6.0111	1.728e-05	***	10.2402
	Temperature.Condition	9	26.005	2.889	2.8768	0.004254	**	7.35109
	Tissue.Type	5	163.96	32.792	32.6486	2.2e-16	***	46.3485
	Vertebrate.Group	4	13.064	3.266	3.2516	0.014467	*	3.69285
	Residuals	114	114.501	1.004				32.3673
frag length_PFGE		LR Chisq	Df	Pr(>Chisq)	Sig
	Preservation.liquid	24.429	5	0.0001795	***
	Temperature.Condition	36.623	6	2.085e-06	***
	Tissue.Type	5.414	4	0.247421
frag length_FEMTO		LR Chisq	Df	Pr(>Chisq)	Sig
	Preservation.liquid	25.01	6	0.00034	***
	Temperature.Condition	44.801	8	4.013e-07	***
	Tissue.Type	5.864	3	0.11842
