## Supplemental Table 3 for "Benchmarking ultra-high molecular weight DNA preservation methods for long-read and long-range sequencing"

### Sheet: Preservation vs Vertebrate grou
yield		Amphibian	Bird	Fish	Mammal	Reptile	total
	None	3	1	0	0	7	11
	RNA Later	0	0	6	0	0	6
	DNAgard	6	6	8	4	16	40
	AllProtect	0	0	1	4	0	5
	25% DMSO-EDTA	6	0	8	3	6	23
	95% Ethanol	6	6	8	4	16	40
	LN2	2	2	3	2	5	14
	total	23	15	34	17	50	139
frag length-PFGE		Amphibian	Bird	Fish	Mammal	Reptile	total
	None	3	1	0	0	7	11
	RNA Later	0	0	0	0	0	0
	DNAgard	6	6	1	4	14	31
	AllProtect	0	0	1	3	0	4
	25% DMSO-EDTA	4	0	1	3	6	14
	95% Ethanol	6	6	1	4	14	31
	LN2	2	2	1	2	4	11
	total	21	15	5	16	45	102
frag length-FEMTO		Amphibian	Bird	Fish	Mammal	Reptile	total
	None	3	1	0	0	4	8
	RNA Later	0	0	6	0	0	6
	DNAgard	5	6	7	3	9	30
	AllProtect	0	0	0	3	0	3
	25% DMSO-EDTA	6	0	7	3	6	22
	95% Ethanol	5	6	6	3	9	29
	LN2	2	2	2	1	3	10
	total	21	15	28	13	31	108

### Sheet: Tissue type vs Vertebrate group
yield		Amphibian	Bird	Fish	Mammal	Reptile	total
	Blood	13	8	0	0	11	32
	Body	0	0	5	0	0	5
	Isolated RBCs	0	0	0	0	29	29
	Muscle	10	7	13	13	10	53
	Ovary	0	0	16	0	0	16
	Spleen	0	0	0	4	0	4
	total	23	15	34	17	50	139
frag length-PFGE		Amphibian	Bird	Fish	Mammal	Reptile	total
	Blood	13	8	0	0	11	32
	Body	0	0	5	0	0	5
	Isolated RBCs	0	0	0	0	24	24
	Muscle	8	7	0	12	10	37
	Ovary	0	0	0	0	0	0
	Spleen	0	0	0	4	0	4
	total	21	15	5	16	45	102
frag length-FEMTO		Amphibian	Bird	Fish	Mammal	Reptile	total
	Blood	11	8	0	0	11	30
	Body	0	0	0	0	0	0
	Isolated RBCs	0	0	0	0	10	10
	Muscle	10	7	12	13	10	52
	Ovary	0	0	16	0	0	16
	Spleen	0	0	0	0	0	0
	total	21	15	28	13	31	108

### Sheet: Tissue type vs Temperature
yield		1wk 37C	5mon RT	4wk RT	1wk RT	1d RT	1wk 4C	1d 4C	16hr 4C	6hr 4C	FF	total
	Blood	0	0	0	9	0	7	0	0	11	5	32
	Body	0	0	0	0	0	0	0	4	0	1	5
	Isolated RBCs	0	6	0	6	0	0	0	0	8	9	29
	Muscle	4	0	4	16	4	10	0	0	8	7	53
	Ovary	0	0	4	4	4	0	3	0	0	1	16
	Spleen	0	0	0	0	0	0	0	3	0	1	4
	total	4	6	8	35	8	17	3	7	27	24	139
frag length-PFGE		1wk 37C	5mon RT	4wk RT	1wk RT	1d RT	1wk 4C	1d 4C	16hr 4C	6hr 4C	FF	total
	Blood	0	0	0	9	0	7	0	0	11	5	32
	Body	0	0	0	0	0	0	0	4	0	1	5
	Isolated RBCs	0	6	0	6	0	0	0	0	6	6	24
	Muscle	4	0	0	12	0	8	0	0	7	6	37
	Ovary	0	0	0	0	0	0	0	0	0	0	0
	Spleen	0	0	0	0	0	0	0	3	0	1	4
	total	4	6	0	27	0	15	0	7	24	19	102
frag length-FEMTO		1wk 37C	5mon RT	4wk RT	1wk RT	1d RT	1wk 4C	1d 4C	16hr 4C	6hr 4C	FF	total
	Blood	0	0	0	7	0	7	0	0	11	5	30
	Body	0	0	0	0	0	0	0	0	0	0	0
	Isolated RBCs	0	2	0	3	0	0	0	0	3	2	10
	Muscle	4	0	3	16	4	10	0	0	8	7	52
	Ovary	0	0	4	4	4	0	3	0	0	1	16
	Spleen	0	0	0	0	0	0	0	0	0	0	0
	total	4	2	7	30	8	17	3	0	22	15	108

### Sheet: Preservation vs Temperature
yield		1wk 37C	5mon RT	4wk RT	1wk RT	1d RT	1wk 4C	1d 4C	16hr 4C	6hr 4C	FF	total
	None	0	2	0	3	0	1	0	0	5	0	11
	RNA Later	0	0	2	2	2	0	0	0	0	0	6
	DNAgard	1	2	2	11	2	5	1	2	9	5	40
	AllProtect	1	0	0	1	0	1	0	2	0	0	5
	25% DMSO-EDTA	1	0	2	7	2	5	1	1	4	0	23
	95% Ethanol	1	2	2	11	2	5	1	2	9	5	40
	LN2	0	0	0	0	0	0	0	0	0	14	14
	total	4	6	8	35	8	17	3	7	27	24	139
frag length-PFGE		1wk 37C	5mon RT	4wk RT	1wk RT	1d RT	1wk 4C	1d 4C	16hr 4C	6hr 4C	FF	total
	None	0	2	0	3	0	1	0	0	5	0	11
	RNA Later	0	0	0	0	0	0	0	0	0	0	0
	DNAgard	1	2	0	9	0	5	0	2	8	4	31
	AllProtect	1	0	0	1	0	0	0	2	0	0	4
	25% DMSO-EDTA	1	0	0	5	0	4	0	1	3	0	14
	95% Ethanol	1	2	0	9	0	5	0	2	8	4	31
	LN2	0	0	0	0	0	0	0	0	0	11	11
	total	4	6	0	27	0	15	0	7	24	19	102
frag length-FEMTO		1wk 37C	5mon RT	4wk RT	1wk RT	1d RT	1wk 4C	1d 4C	16hr 4C	6hr 4C	FF	total
	None	0	1	0	2	0	1	0	0	4	0	8
	RNA Later	0	0	2	2	2	0	0	0	0	0	6
	DNAgard	1	0	2	9	2	5	1	0	7	3	30
	AllProtect	1	0	0	1	0	1	0	0	0	0	3
	25% DMSO-EDTA	1	0	2	7	2	5	1	0	4	0	22
	95% Ethanol	1	1	1	9	2	5	1	0	7	2	29
	LN2	0	0	0	0	0	0	0	0	0	10	10
	total	4	2	7	30	8	17	3	0	22	15	108

### Sheet: Preservation vs Tissue type
yield		Blood	Body	Isolated RBCs	Muscle	Ovary	Spleen	total
	None	5	0	6	0	0	0	11
	RNA Later	0	0	0	3	3	0	6
	DNAgard	9	1	10	15	4	1	40
	AllProtect	0	1	0	3	0	1	5
	25% DMSO-EDTA	6	1	0	12	4	0	23
	95% Ethanol	9	1	10	15	4	1	40
	LN2	3	1	3	5	1	1	14
	total	32	5	29	53	16	4	139
frag length-PFGE		Blood	Body	Isolated RBCs	Muscle	Ovary	Spleen	total
	None	5	0	6	0	0	0	11
	RNA Later	0	0	0	0	0	0	0
	DNAgard	9	1	8	12	0	1	31
	AllProtect	0	1	0	2	0	1	4
	25% DMSO-EDTA	6	1	0	7	0	0	14
	95% Ethanol	9	1	8	12	0	1	31
	LN2	3	1	2	4	0	1	11
	total	32	5	24	37	0	4	102
frag length-FEMTO		Blood	Body	Isolated RBCs	Muscle	Ovary	Spleen	total
	None	5	0	3	0	0	0	8
	RNA Later	0	0	0	3	3	0	6
	DNAgard	8	0	3	15	4	0	30
	AllProtect	0	0	0	3	0	0	3
	25% DMSO-EDTA	6	0	0	12	4	0	22
	95% Ethanol	8	0	3	14	4	0	29
	LN2	3	0	1	5	1	0	10
	total	30	0	10	52	16	0	108

### Sheet: Vertebrate group type vs Temper
yield		1wk 37C	5mon RT	4wk RT	1wk RT	1d RT	1wk 4C	1d 4C	16hr 4C	6hr 4C	FF	total
	Amphibian	0	0	0	7	0	7	0	0	7	2	23
	Bird	0	0	0	4	0	0	0	0	5	6	15
	Fish	0	0	8	8	8	0	3	4	0	3	34
	Mammal	4	0	0	4	0	4	0	3	0	2	17
	Reptile	0	6	0	12	0	6	0	0	15	11	50
	total	4	6	8	35	8	17	3	7	27	24	139
frag length-PFGE		1wk 37C	5mon RT	4wk RT	1wk RT	1d RT	1wk 4C	1d 4C	16hr 4C	6hr 4C	FF	total
	Amphibian	0	0	0	7	0	6	0	0	6	2	21
	Bird	0	0	0	4	0	0	0	0	5	6	15
	Fish	0	0	0	0	0	0	0	4	0	1	5
	Mammal	4	0	0	4	0	3	0	3	0	2	16
	Reptile	0	6	0	12	0	6	0	0	13	8	45
	total	4	6	0	27	0	15	0	7	24	19	102
frag length-FEMTO		1wk 37C	5mon RT	4wk RT	1wk RT	1d RT	1wk 4C	1d 4C	16hr 4C	6hr 4C	FF	total
	Amphibian	0	0	0	5	0	7	0	0	7	2	21
	Bird	0	0	0	4	0	0	0	0	5	6	15
	Fish	0	0	7	8	8	0	3	0	0	2	28
	Mammal	4	0	0	4	0	4	0	0	0	1	13
	Reptile	0	2	0	9	0	6	0	0	10	4	31
	total	4	2	7	30	8	17	3	0	22	15	108

### Sheet: Vertebrate group type vs Lab
yield		MPI-CBG	Sanger	VGL	total
	Amphibian	0	0	23	23
	Bird	0	0	15	15
	Fish	5	29	0	34
	Mammal	17	0	0	17
	Reptile	0	0	50	50
	total	22	29	88	139
frag length-PFGE		MPI-CBG	VGL	total
	Amphibian	0	21	21
	Bird	0	15	15
	Fish	5	0	5
	Mammal	16	0	16
	Reptile	0	45	45
	total	21	81	102
frag length-FEMTO		MPI-CBG	Sanger	VGL	total
	Amphibian	0	0	21	21
	Bird	0	0	15	15
	Fish	0	28	0	28
	Mammal	13	0	0	13
	Reptile	0	0	31	31
	total	13	28	67	108
